# Armadillo repeat-containing kinesin represents the versatile plus-end-directed transporter in Physcomitrella

**DOI:** 10.1101/2022.07.08.499244

**Authors:** Mari W. Yoshida, Maya Hakozaki, Gohta Goshima

## Abstract

Kinesin-1, also known as conventional kinesin, is widely utilised for microtubule plus-end-directed (“anterograde”) transport of various cargos in animal cells. However, a motor functionally equivalent to the conventional kinesin has not been identified in plants, which lack the kinesin-1 genes. Here, we show that plant-specific armadillo repeat-containing kinesin (ARK) is the long sought-after versatile anterograde transporter in plants. In *ARK* mutants of the moss *Physcomitrium patens*, the anterograde motility of nuclei, chloroplasts, mitochondria, and secretory vesicles was suppressed. Ectopic expression of non-motile or tail-deleted ARK did not restore organelle distribution. Another prominent macroscopic phenotype of *ARK* mutants was the suppression of cell tip growth. We showed that this defect was attributed to the mislocalisation of actin regulators, including RopGEFs; expression and forced apical localisation of RopGEF3 suppressed the growth phenotype of the *ARK* mutant. The mutant phenotypes were partially rescued by ARK homologues in *Arabidopsis thaliana*, suggesting the conservation of ARK functions in plants.
