## Supplemental tables for "Armadillo repeat-containing kinesin represents the versatile plus-end-directed transporter in Physcomitrella"

### Sheet: Supplemental Table 1
	Supplemental Table 1. Mutant alleles used in this study.
	Line #	Clone #	Name	Genotype	Gene	Insertion		Deletion		Amino acid sequence alteration after mutation [a.a.] Upper row: Wild-type, Lower row: Mutant
						Length	Location	Length	Location
	992	46	ARKab-1	mCherry-α-Tubulin/ ARKab-1	ARKa	None	None	4 bp	509-512 bp	170 FTLGK 174 170 SLEN*
					ARKb	5 bp	521 bp	None	None	174 KLGD 177 174 NTS*
	993	18	ARKad-1	mCherry-α-Tubulin/ ARKad-1	ARKa	None	None	19 bp	878-896 bp	293 TKEPAENGKMRAPTI 307 293 MEKCAHLRSEEANY*
					ARKd	None	None	14 bp	543- 556 bp	181 LGEEDCADRGIMVRAMEDILANITPGEDTVTVSYLQLYMETVQDLL 226 181 LCRSRYYGSCLGEEDCADRGRRRHCNSFILTAIHGDSARFIGSREG*
	995	21	ARKa-1	mCherry-α-Tubulin/ ARKa-1	ARKa	None	None	19 bp	878-896 bp	293 TKEPAENGKMRAPTI 307 293 MEKCAHLRSEEANY*
	997	19	ARKb-1	mCherry-α-Tubulin/ ARKb-1	ARKb	None	None	31 bp	866-896 bp	289 KAVRSKEPTENGNGKMRAT 307 289 MGMGKCGQLRFEEANYLL*
	998	12	ARKabc-1	mCherry-α-Tubulin/ ARKabc-1	ARKa	None	None	7 bp	878-884 bp	293 TKEPAENGKMRAPTIRRS 310 293 NLLRMEKCAHLRSEEANY*
					ARKb	None	None	91 bp	895-985 bp	299 NGNGKMRATTIRRSKL 314 299 EARAIHWRKRSPSIYH*
					ARKc	None	None	22 bp	921-942 bp	307 HSVKGMRAPTI 317 307 HLRFEKANSSL*
	1002	11	ARKabcd-1	EGFP-α-Tubulin/ Histone H2B-mCherry/ ARKabcd-1	ARKa	4 bp	508 bp	None	None	169 TF 170 169 T*
					ARKb	5 bp	522 bp	3 bp	523-525 bp	175 LGDEDTADRGIMVRALEDILSSINHVDDTVTVSYLQLYMESVQDLLAPERDNCHIQEDPKTGDVSVPGATQIQLTDHQS 253 175 TSAMKTQLIEELWFVHWRIFYPVLTTSMTLLLCLICSSTWNQYKICLHLKGTIVTFKKTPRQEMYRFPELLRYS*
					ARKc	2 bp	534 bp	1 bp	535 bp	179 TA 180 179 VS*
					ARKd	None	None	8 bp	541-548 bp	181 LGEEDCADRGIMVRAMEDILANITPGEDTVTVSYLQLYMETVQDLLAP 228 181 RRLCRSRYYGSCHGGHPGKYYPRRRHCNSFILTAIHGDSARFIGSREG*

### Sheet: Supplemental Table 2
	Supplemental Table 2. Statistical analysis of microtubule dynamics of ARK mutants.
		Strain	Mean	SEM	Unit	N	P-value
	Growth rate	mCherry-α-Tubulin	0.0777283	0.00260517	µm/sec	78	0.02424
		ARKabc-1	0.0870973	0.00278187		76
		GFP-α-Tubulin /Histone-mCherry	0.0850953	0.00275165		131	0.5046
		ARKabcd-1	0.0865193	0.00226803		189
	Shrink rate	mCherry-α-Tubulin	0.126325	0.0121032		40	0.09139
		ARKabc-1	0.161724	0.0131356		48
		GFP-α-Tubulin /Histone-mCherry	0.18778	0.00855704		117	0.02381
		ARKabcd-1	0.167051	0.0093157		138
	Catastrophe frequency	mCherry-α-Tubulin	14.5486	2.55183	×10-3/sec	59	0.6484
		ARKabc-1	17.0279	2.92689		62
		GFP-α-Tubulin /Histone-mCherry	8.55207	1.74886		118	0.9746
		ARKabcd-1	8.70574	1.55242		170
	Rescue frequency	mCherry-α-Tubulin	38.5418	8.20852		35	0.2625
		ARKabc-1	38.3476	13.0473		47
		GFP-α-Tubulin /Histone-mCherry	19.8052	5.19093		107	0.008175
		ARKabcd-1	36.3098	6.84372		118
			P-value was calculated by Mann-Whitney U test.

### Sheet: Supplemental Table 3
	Supplemental Table 3. Statistical analysis of microtubule dynamics in moss lines expressing AtARK2 or AtARK3.
		Strain	Mean	SEM	Unit	N	P-value (Comparison with ARKabc-1)
	Growth rate	ARKabc-1	0.0833202	0.00304666	µm/sec	119	-
		ARKabc-1 /ARK2 OX	0.0836338	0.00278977		105	0.8479
		ARKabc-1 /ARK3 OX	0.0833758	0.00275548		114	0.9927
	Shrink rate	ARKabc-1	0.212849	0.0135026		69	-
		ARKabc-1 /ARK2 OX	0.196397	0.0130464		78	0.4552
		ARKabc-1 /ARK3 OX	0.178287	0.00999824		78	0.1446
	Catastrophe frequency	ARKabc-1	10.3574	1.6219	×10-3/sec	86	-
		ARKabc-1 /ARK2 OX	12.696	2.3849		74	0.9448
		ARKabc-1 /ARK3 OX	12.7756	2.3137		83	0.9726
	Rescue frequency	ARKabc-1	16.3089	6.79098		57	-
		ARKabc-1 /ARK2 OX	29.4007	9.09365		56	0.2521
		ARKabc-1 /ARK3 OX	24.8155	7.31658		55	0.2407
					P-value was calculated by Steel-Dwass test.

### Sheet: Supplemental Table 4 Line
	Supplemental Table 4. Moss lines used in this study.
	Line #	Clone #	Name	Mother line #	Plasmid	Resistance*	References	Note
	367	52	mCherry-α-Tubulin	-	pTM426	BSD	Kosetsu et al., 2017
	465	2	GFP-α-Tubulin/ Histone H2B-RFP/ KCHabcd KO	-	pMY215	Zeo, G418, NTC, BSD	Yamada and Goshima, 2018
	479	20	GFP-α-Tubulin/ Histone H2B-RFP/ KCBPabcd KO	-	pMY209	Zeo, G418, NTC, BSD	Yamada et al., 2017
	961	6	EGFP-α-Tubulin/ Histone H2B-mCherry	-	pSY100, pMY461	G418
	992	46	mCherry-α-Tubulin/ ARKab-1	367	pMR97, pMR99, pMR101, pMR103	BSD
	993	18	mCherry-α-Tubulin/ ARKad-1	367	pMR97, pMR99, pMR101, pMR103	BSD
	995	21	mCherry-α-Tubulin/ ARKa-1	367	pMR98, pMR100, pMR102, pMR104	BSD
	997	19	mCherry-α-Tubulin/ ARKb-1	367	pMR98, pMR100, pMR102, pMR104	BSD
	998	12	mCherry-α-Tubulin/ ARKabc-1	367	pMR98, pMR100, pMR102, pMR104	BSD
	1002	11	EGFP-α-Tubulin/ Histone H2B-mCherry/ ARKabcd-1	367	pMR97, pMR99, pMR101, pMR103	BSD
	1016	21	mCherry-α-Tubulin/ ARKabc-1/ ARKd KD targetting motor domain	998	pMR205	BSD, Hyg
	1017	11	mCherry-α-Tubulin/ ARKabc-1/ ARKd KD targetting tail region	998	pMR206	BSD, Hyg
	1028	5	mCherry-α-Tubulin/ EB1-Citrine	367	pKK37	Zeo, BSD	pKK37: Kosetsu et al., 2013
	1049	1	mCherry-α-Tubulin/ ARKabc-1/ EB1-Citrine	998	pKK37	Zeo, BSD	pKK37: Kosetsu et al., 2013
	1062	1, 4	mCherry-α-Tubulin/ ARKabc-1/ ARKb-mNeonGreen OX	998	pMR188	BSD, G418		The clone #4 was used in Fig. 4D. All other data was obtained using the clone #1.
	1064	4, 7	mCherry-α-Tubulin/ ARKabc-1/ ARKb (ΔARM) -mNeonGreen OX	998	pMR190	BSD, G418		The clone #4 was used in Fig. S4B. The clone #7 was used in Fig.5C and Fig. S4C.
	1066	4	mCherry-α-Tubulin/ ARKabc-1/ ARKb (ΔTail) -mNeonGreen OX	998	pMR192	BSD, G418
	1067	2	mCherry-α-Tubulin/ ARKabc-1/ ARKb (T169N) -mNeonGreen OX	998	pMR193	BSD, G418
	1074	9	mCherry-α-Tubulin/ ARKabc-1/ Lifeact-mNeonGreen	998	pMR247	BSD, NTC
	1090	6	mCherry-α-Tubulin/ ROP4-mNeonGreen	367	pMR273	BSD
	1091	5	mCherry-α-Tubulin/ ARKabc-1/ ROP4-mNeonGreen	998	pMR273	BSD
	1101	21	mCherry-α-Tubulin/ ARKabc-1/ AtARK2-mNeonGreen OX	998	pMR275	BSD, G418
	1105	39	mCherry-α-Tubulin/ mNeonGreen-RabA2b	367	pMR287	BSD
	1106	6	mCherry-α-Tubulin/ ARKb-mNeonGreen	367	pMR286	BSD, G418
	1114	3	mCherry-α-Tubulin/ RopGEF3-mNeonGreen	367	pMR280	BSD, G418
	1117	8	mCherry-α-Tubulin/ RopGEF6-mNeonGreen	367	pMR283	BSD, G418
	1120	4	mCherry-α-Tubulin/ ARKabc-1/ RopGEF3-mNeonGreen	998	pMR280	BSD, G418
	1123	10	mCherry-α-Tubulin/ ARKabc-1/ RopGEF6-mNeonGreen	998	pMR283	BSD, G418
	1124	11	mCherry-α-Tubulin/ For2A-mNeonGreen	367	pMR284	BSD, G418
	1126	21	mCherry-α-Tubulin/ ARKabc-1/ For2A-mNeonGreen	998	pMR284	BSD, G418
	1131	94	mCherry-α-Tubulin/ ARKabc-1/ mNeonGreen-RabA2b	998	pMR287	BSD
	1138	8	mCherry-α-Tubulin/ γ-F1ATPase-mNeonGreen OX	367	pMR322	BSD, G418
	1155	2	mCherry-α-Tubulin/ ARKabc-1/ γ-F1ATPase-mNeonGreen OX	998	pMR322	BSD, G418
	1158	11	mCherry-α-Tubulin/ ARKabc-1/ Lifeact-mNeonGreen/ ARKb OX	1074	pMR323	BSD, Hyg, NTC
	1159	57	mCherry-α-Tubulin/ ARKabc-1/ AtARK3-mNeonGreen OX	998	pMR331	BSD, Hyg
	1170	16	mCherry-α-Tubulin/ RopGEF3-3×mNeonGreen	367	pMR353	BSD, G418
	1171	13	mCherry-α-Tubulin/ RopGEF6-3×mNeonGreen	367	pMR354	BSD, G418
	1172	13	mCherry-α-Tubulin/ ARKabc-1/ RopGEF3-3×mNeonGreen	998	pMR353	BSD, G418
	1173	3	mCherry-α-Tubulin/ ARKabc-1/ RopGEF6-3×mNeonGreen	998	pMR354	BSD, G418
	1213	3	mCherry-α-Tubulin/ ARKabc-1/ RopGEF6-mNeonGreen/ ARKb OX	1123	pMR323	BSD, Hyg, G418
	1214	2	mCherry-α-Tubulin/ ARKabc-1/ mNeonGreen-RabA2b/ ARKb OX	1131	pMR323	BSD, Hyg, G418
	1216	5	mCherry-α-Tubulin/ ARKabc-1/ RopGEF3-mNeonGreen/ ARKb OX	1120	pMR323	BSD, Hyg, G418
	1250	11, 12	mCherry-α-Tubulin/ ARKabc-1/ ARKb(ΔTail)-RopGEF3-mNeonGreen OX	998	pMR364	BSD, G418		The clone #11 was used in Fig. 6I. The clone #12 was used in Fig. 6H and J.
	1252	14	mCherry-α-Tubulin/ ARKabc-1/ RopGEF3-mNeonGreen OX	998	pMR381	BSD, G418
	1373	1	mCherry-α-Tubulin/ ARKabc-1/ For2A-mNeonGreen/ ARKb OX	1126	pMR323	BSD, Hyg, G418
	1374	1	mCherry-α-Tubulin/ ARKabc-1/ γ-F1ATPase-mNeonGreen/ ARKb OX	1155	pMR323	BSD, Hyg, G418
	1381	4	mCherry-α-Tubulin/ Arp3a-mNeonGreen	367	pMR391	BSD, G418
	1383	1	mCherry-α-Tubulin/ mNeonGreen-ARKb (CC-Tail) OX	367	pMR393	BSD, G418
	1387	8	mCherry-α-Tubulin/ ARKb (ΔTail) -mNeonGreen	367	pMR406	BSD, G418
	1399	14	mCherry-α-Tubulin/ ARKabc-1/ γ-F1ATPase-mNeonGreen/ ARKd KO	1155	pMR385	BSD, G418
	1403	17	"mCherry-α-Tubulin/ ARKabc-1/ Arp3a-mNeonGreen	998	pMR391	BSD, G418
	*G418: geneticin, Zeo: Zeocin, Hyg: Hygromycin, NTC: nourseothricin, BSD: blasticidin

### Sheet: Supplemental Table 5 Plasmid
	Supplemental Table 5. Plasmids used in this study.
	Plasmid #	Description	Accesion number	Targeting locus	P. patens promoter	P. patens resistance	Backbone	Reference
	pGG1203	ARKb [1-613aa] -sfGFP-6×His	Pp3c16_2830V3.1	-	-	-	pED182	pED182: Edzuka and Goshima, 2018
	pMR97	ARKa CRISPR gRNA near P-loop	Pp3c27_850V3.1	-	U6 promoter	Hyg	pPY156
	pMR98	ARKa CRISPR gRNA between Switch1 and 2	Pp3c27_850V3.1	-	U6 promoter	Hyg	pPY156
	pMR99	ARKb CRISPR gRNA near P-loop	Pp3c16_2830V3.1	-	U6 promoter	Hyg	pPY156
	pMR100	ARKb CRISPR gRNA between Switch1 and 2	Pp3c16_2830V3.1	-	U6 promoter	Hyg	pPY156
	pMR101	ARKc CRISPR gRNA near P-loop	Pp3c6_19520V3.1	-	U6 promoter	Hyg	pPY156
	pMR102	ARKc CRISPR gRNA between Switch1 and 2	Pp3c6_19520V3.1	-	U6 promoter	Hyg	pPY156
	pMR103	ARKd CRISPR gRNA near P-loop	Pp3c2_28162V3.1	-	U6 promoter	Hyg	pPY156
	pMR104	ARKd CRISPR gRNA between Switch1 and 2	Pp3c2_28162V3.1	-	U6 promoter	Hyg	pPY156
	pMR188	Ectopic expression of ARKb-mNeonGreen-FLAG	Pp3c16_2830V3.1	HB7	EF1α	G418	pPY138
	pMR190	Ectopic expression of ARKb (ΔARM) -mNeonGreen-FLAG	Pp3c16_2830V3.1	HB7	EF1α	G418	pPY138
	pMR192	Ectopic expression of ARKb (ΔTail) -mNeonGreen-FLAG	Pp3c16_2830V3.1	HB7	EF1α	G418	pPY138
	pMR193	Ectopic expression of ARKb (T169N) -mNeonGreen-FLAG	Pp3c16_2830V3.1	HB7	EF1α	G418	pPY138
	pMR205	Inducible RNAi targeting ARKd motor region	Pp3c2_28162V3.1	PIG1	LexAop:Pm35S	Hyg	pGG624	pGG624: Miki et al., 2016
	pMR206	Inducible RNAi targeting ARKd tail region	Pp3c2_28162V3.1	PIG1	LexAop:Pm35S	Hyg	pGG624	pGG624: Miki et al., 2016
	pMR247	Ectopic expression of Lifeact-mNeonGreen	-	HB7	EF1α	NTC	pMR185
	pMR273	Endogenous ROP4-sw-mNeonGreen HR	Pp3c10_4950V3.1	Endogenous	-	-	pCTRN-Npt II-2
	pMR275	Ectopic expression of AtARK2-mNeonGreen-FLAG	AT1G01950.3	HB7	EF1α	G418	pPY138
	pMR280	Endogenous RopGEF3-mNeonGreen-FLAG HR	Pp3c1_20V3.1	Endogenous	-	G418	pCTRN-Npt II-2
	pMR283	Endogenous RopGEF6-mNeonGreen-FLAG HR	Pp3c1_36410V3.1	Endogenous	-	G418	pCTRN-Npt II-2
	pMR284	Endogenous For2A-mNeonGreen-FLAG HR	Pp3c12_4420V3.1	Endogenous	-	G418	pCTRN-Npt II-2
	pMR286	Endogenous ARKb-mNeonGreen-FLAG HR	Pp3c16_2830V3.1	Endogenous	-	G418	pCTRN-Npt II-2
	pMR287	Endogenous mNeonGreen-RabA2b HR	Pp3c14_15250V3.1	Endogenous	-	G418	pCTRN-Npt II-2
	pMR322	Ectopic expression of γ-F1ATPase-mNeonGreen-FLAG	AT2G33040.1	HB7	EF1α	G418	pPY138
	pMR323	Ectopic expression of ARKb-FLAG	Pp3c16_2830V3.1	PIG1	EF1α	Hyg	pPGX8	pPGX8: Kubo et al., 2013
	pMR331	Ectopic expression of AtARK3-mNeonGreen-FLAG	AT1G12430.1	PIG1	EF1α	Hyg	pPGX8	pPGX8: Kubo et al., 2013
	pMR353	Endogenous RopGEF3-3×mNeonGreen-FLAG HR	Pp3c1_20V3.1	Endogenous	-	G418	pCTRN-Npt II-2
	pMR354	Endogenous RopGEF6-3×mNeonGreen-FLAG HR	Pp3c1_36410V3.1	Endogenous	-	G418	pCTRN-Npt II-2
	pMR364	Expression of ARKb (ΔTail) -RopGEF3-mNeonGreen-FLAG	Pp3c16_2830V3.1 Pp3c1_20V3.1	HB7	ARKb	G418	pPY138
	pMR381	Ectopic expression of RopGEF3-mNeonGreen-FLAG	Pp3c1_20V3.1	HB7	EF1α	G418	pPY138
	pMR385	ARKd CRISPR gRNA for knockout	Pp3c2_28162V3.1	-	U6 promoter	Hyg	pPY156
	pMR391	Endogenous Arp3a-mNeonGreen-FLAG HR	Pp3c21_17450V3.1	Endogenous	-	G418	pCTRN-Npt II-2
	pMR393	Ectopic expression of mNeonGreen-ARKb (CC-Tail)	Pp3c16_2830V3.1	HB7	EF1α	G418	pPY138
	pMR406	Endogenous ARKb (ΔTail) -mNeonGreen-FLAG HR	Pp3c16_2830V3.1	Endogenous	-	G418	pCTRN-Npt II-2
	*G418: geneticin, Hyg: Hygromycin, NTC: nourseothricin, BSD: blasticidin

### Sheet: Supplemental Table 6 Primer
	Supplemental Table 6. Primers used for plasmid construction and sequencing.
	Purpose	Primer name	Description	Primer sequence	Plasmid	Reference
	Plasmid	7695-pET23c-RV	Expression vector Rv	CATATGTATATCTCCTTCTTAAAGTTAAAC	pGG1203
		7696-sfGFP-Fw	Expression vector Fw	GTGCCTGTGATGAGCAAAGGAGAAGAACTTTTC	pGG1203
		7697-ARKb-Fw	ARKb [1-613aa] CDS Fw	GAAGGAGATATACATATGGCATTTGCTCAGGCGCAC	pGG1203
		7699-ARKb-coil-Rv	ARKb [1-613aa] CDS Rv	TTGCTCATCACAGGCACAGCCTGGAGTTCCTTCTCC	pGG1203
		ARKb_Cter_5HR_FW	ARKb 5'HR Fw	aaaggtaccCTCGTCGTTTGATTTAATGTCG	pMR286	Miki et al., 2014
		ARKb_Cter_5HR_RV	ARKb 5'HR Rv	aaactcgagATAGACTAAATGAAGGCGCCTC	pMR286	Miki et al., 2014
		ARKb_Cter_3HR_FW	ARKb 3'HR Fw	aaaggatccATTCAATTAATCAAAGTCATTCTTC	pMR286, pMR406	Miki et al., 2014
		ARKb_Cter_3HR_RV	ARKb 3'HR Rv	aaatctagaGGATTCAATATTTTTTGTCTTC	pMR286, pMR406	Miki et al., 2014
		KinesinRNAi_No1_FW(C04)	ARKd dotor domain RNAi Fw	caccgcggccgcTGCTAATACGAAGCTCAATAC	pMR205	Miki et al., 2015
		KinesinRNAi_No1_RV(C04)	ARKd dotor domain RNAi Rv	ataggcgcgccGCACTCGGCCTCTAGTTGTAG	pMR205	Miki et al., 2015
		KinesinRNAi_No2_FW(B04)	ARKd tail region RNAi Fw	caccgcggccgcGTTCAGTTGGATCTGAAAGTCTC	pMR206	Miki et al., 2015
		KinesinRNAi_No2_RV(B04)	ARKd tail region RNAi Rv	ataggcgcgccGAACCAATTCCCAAAGGGCACC	pMR206	Miki et al., 2015
		oMR096	Lifeact Fw	gcccccttcaccATGGGTGT	pMR247
		oMR097	Lifeact Rv	acttccacctgatccTTCTTCCTTTGAGATGCTTTCGAA	pMR247
		oMR309	ARKa crRNA Fw	catgACAGGAAAGACATTCACCCT	pMR97
		oMR310	ARKa crRNA Rv	aaacAGGGTGAATGTCTTTCCTGT	pMR97
		oMR325	ARKb crRNA Fw	catgACGTTTACTCTTGGAAAGCT	pMR99
		oMR326	ARKb crRNA Rv	aaacAGCTTTCCAAGAGTAAACGT	pMR99
		oMR351	ARKa crRNA Fw	catgTAAAAAAGCGGTTAGAACAA	pMR98
		oMR352	ARKa crRNA Rv	aaacTTGTTCTAACCGCTTTTTTA	pMR98
		oMR353	ARKc crRNA Fw	catgACGTTTACTCTCGGTAAGCT	pMR101
		oMR354	ARKc crRNA Rv	aaacAGCTTACCGAGAGTAAACGT	pMR101
		oMR369	ARKd crRNA Fw	catgACATTCACTCTAGGAAGATT	pMR103
		oMR370	ARKd crRNA Rv	aaacAATCTTCCTAGAGTGAATGT	pMR103
		oMR409	ARKb crRNA Fw	catgGTAAGGAGCCTACTGAGAAT	pMR100
		oMR410	ARKb crRNA Rv	aaacATTCTCAGTAGGCTCCTTAC	pMR100
		oMR415	ARKc crRNA Rv	catgGGAGGCTCGCATTCAGTAAA	pMR102
		oMR416	ARKc crRNA Fw	aaacTTTACTGAATGCGAGCCTCC	pMR102
		oMR421	ARKd crRNA Fw	catgAAAGGTTACAAAGGTAGGTC	pMR104
		oMR422	ARKd crRNA Rv	aaacGACCTACCTTTGTAACCTTT	pMR104
		oMR627	ARKb promoter Rv	CTGAGCAAATGCCATTCTTCGATCC	pMR364
		oMR628	ARKb CDS Fw	ATGGCATTTGCTCAGGCGCAC	pMR364
		oMR694	ARKb CDS Fw	aggctccgcggccgcATGGCATTTGCTCAGGCGCAC	pMR188, pMR190, pMR192, pMR193, pMR323
		oMR695	ARKb CDS Rv	actacctccacctccATAGACTAAATGAAGGCGCCTCAATTC	pMR188, pMR190, pMR193, pMR323
		oMR699	ARKb (ΔARM) CDS Fw	atcaacggctgtgagtcaCGTGGTGCTGCTC	pMR190
		oMR700	ARKb (ΔARM) CDS Rv	tgactcacagccgttgatGGTATCACGCATATGATTAG	pMR190
		oMR704	ARKb (ΔTail) CDS Rv	tccacctccgccgttgatGGTATCACGCATATGATTAGG	pMR192, pMR406
		oMR705	ARKb (T169N) mutagenesis Fw	ggaaagaactttactCTTGGAAAGCTAGGCGATGAAG	pMR193
		oMR706	ARKb (T169N) mutagenesis Rv	agtaaagttctttccTGTGCCCGTTTGACC	pMR193
		oMR789	ARKd crRNA-6 Rv	catgGGACCTTTCTGTGCGCACCT	pMR385
		oMR790	ARKd crRNA-6 Fw	aaacAGGTGCGCACAGAAAGGTCC	pMR385
		oMR791	ARKd crRNA-7 Fw	catgCTGTGCGCACCTGGGTGCGT	pMR385
		oMR792	ARKd crRNA-7 Rv	aaacACGCACCCAGGTGCGCACAG	pMR385
		oMR793	ARKd crRNA-8 Fw	catgAGAGCTGAGACGCCTTCACT	pMR385
		oMR794	ARKd crRNA-8 Rv	aaacAGTGAAGGCGTCTCAGCTCT	pMR385
		oMR795	ARKd crRNA-9 Rv	catgCAACGCACATTAAATGCCAG	pMR385
		oMR796	ARKd crRNA-9 Fw	aaacCTGGCATTTAATGTGCGTTG	pMR385
		oMR885	AtARK2 CDS Fw	aggctccgcggccgcATGGCTATGGCTTCTTCGAGAAAT	pMR275
		oMR886	AtARK2 CDS Rv	actacctccacctccAAACTGGATGCCGAGGCGACG	pMR275
		oMR887	AtARK3 CDS Fw	aggctccgcggccgcATGTCAACGACTTCAGGAACCGG	pMR331
		oMR888	AtARK3 CDS Rv	actacctccacctccCCGGATATCAACACGGAGACG	pMR331
		oMR893	ROP4 5'HR Fw	ggtatcgataagcttgGGTCATTCCGTTAGTCGATGGGATAC	pMR273
		oMR894	ROP4 5'HR Rv	tctggcggatccatgTCCAGGATGATCAGCAAAGAATTGTTTG	pMR273
		oMR895	ROP4 3'HR Fw	aagggcgcgccgggaGCGGCTCCAATAACTACTTCTC	pMR273
		oMR896	ROP4 3'HR Rv	tgtctagacccgggcGCACCAACCATCTACAAAATCTCC	pMR273
		oMR942	ROPGEF3 5'HR Fw	gtatcgataagcttgCCGTTTGTCTGATATTCGCCC	pMR280, pMR353
		oMR943	ROPGEF3 5'HR Rv	acttccacctgatccATCTCGACTTGGAGGGCTGTGC	pMR280, pMR353
		oMR944	ROPGEF3 3'HR Fw	tcacaccggtgacggGCAACAGTTGAAGATCGCGGC	pMR280, pMR353
		oMR945	ROPGEF3 3'HR Rv	tgtctagacccgggcGAATCTCCTTGGTATTGTCTTTTGCC	pMR280, pMR353
		oMR954	ROPGEF6 5'HR Fw	gtatcgataagcttgTGGTGATGAACTGTACCGGGC	pMR283, pMR354
		oMR955	ROPGEF6 5'HR Rv	acttccacctgatccGTCGCGCCCCGGAGGACTGTG	pMR283, pMR354
		oMR956	ROPGEF6 3'HR Fw	tcacaccggtgacggCGACTAGTAGTATATCTTTGTAAGCAACC	pMR283, pMR354
		oMR957	ROPGEF6 3'HR Rv	tgtctagacccgggcGACACATAGACGAGCACCAGGG	pMR283, pMR354
		oMR958	For2A 5'HR Fw	gtatcgataagcttgCTGATATCCATCGTGTTTGTGCCC	pMR284
		oMR959	For2A 5'HR Rv	acttccacctgatccTCCAATCCTAGATCTCAATGGAGAAAATC	pMR284
		oMR960	For2A 3'HR Fw	tcacaccggtgacggGGGCCTTCAAGTCACTTATCTCTG	pMR284
		oMR961	For2A 3'HR Rv	tgtctagacccgggcCTTCGAGGGCTTCACGAGAGG	pMR284
		oMR968	RabA2b 5'HR Fw	gtatcgataagcttgTTCCGAAAAGAGCCTGGAAAGC	pMR287
		oMR969	RabA2b 5'HR Rv	tcctttgcttaccatCTTCTCGCCTCGCCTGTG	pMR287
		oMR970	RabA2b 3'HR Fw	ggaggaggaggaagcATGGCGCACAAGGCCGACGACG	pMR287
		oMR971	RabA2b 3'HR Rv	tgtctagacccgggcCCAAATAAAACACTCGGAGCCGC	pMR287
		oMR1008	ARKb promoter Fw	tctagagcaaggcctCGTGGTTACAACCCATAATAATGGCCC	pMR364
		oMR1069	γ-F1ATPase CDS Fw	aaaagcaggctccgcATGGCAATGGCTGTTTTCCGTC	pMR322
		oMR1070	γ-F1ATPase CDS Rv	actacctccacctccGCCTTGAACTGCTCTAAGCTTGGAAG	pMR322
		oMR1221	RopGEF3 CDS Fw	ggatcaggtggaagtAGCTTTTCCGGAACGGACGGG	pMR364
		oMR1222	RopGEF3 CDS Rv	tgatccacctccaccATCTCGACTTGGAGGGCTGTG	pMR364
		oMR1231	RopGEF3 CDS Fw	AGCTTTTCCGGAACGGACGGG	pMR381
		oMR1239	ARKb (ΔTail) CDS Rv	actacctccacctccGCCGTTGATGGTATCACGCATATG	pMR364
		oMR1334	pEF1α Fw	TCTAGAGCAAGGCCTTCACATTTTGATG	pMR381
		oMR1335	pEF1α Rv	cgttccggaaaagctCATGGTGAAGGGGGCGGCCGC	pMR381
		oMR1363	Arp3a 5'HR Fw	gtatcgataagcttgGCAGTGATTTCACAACACCTTTGCC	pMR391
		oMR1364	Arp3a 5'HR Rv	acttccacctgatccTAACATACCCTTGAAGACCGGATTG	pMR391
		oMR1365	Arp3a 3'HR Fw	tcacaccggtgacggTTTTTAGGTCAACGTGATCCTATTTGC	pMR391
		oMR1366	Arp3a 3'HR Rv	tgtctagacccgggcAGATTTCTAGCCATTAGTGTACCTACTC	pMR391
		oMR1417	ARKb (CC-Tail) CDS Fw	ggaggaggaggaagcGACTACAAAAGTCTTTGCCG	pMR393
		oMR1418	ARKb (CC-Tail) CDS Rv	tgggtcggcgcgttaATAGACTAAATGAAGGCGCCTC	pMR393
		oMR1441	ARKb (ΔTail) 5'HR Fw	gcgaattgTATAGGAGTCTGGATTGTGCG	pMR406
	Template of sequenceing	oMR335	ARKb ORF Fw	GCGAAGCCTGTTGTGGAGGTC
		oMR336	ARKb ORF Rv	CAGTCTTGTCAACTTAGAGTCCCG
		oMR347	ARKa ORF Rv	AGCCATTAAGGACCCACACATCC
		oMR348	ARKa ORF Fw	CCGGTAGCGTTGAGATAGTGTC
		oMR359	ARKc ORF Fw	CCCTCCCCTTGCAGCTGAAAAG
		oMR360	ARKc ORF Rv	GAATCCCGAATGGGCACATGAG
		oMR375	ARKd ORF Fw	TAAGCCGGTTGTCGAGGTAGGTG
		oMR376	ARKd ORF Rv	CGAAAGGAACTCACACGTTGACC
	Sequencing	oMR538	ARKd Sequencing 5' Fw	GGATTCCGACACGGATGTTGG
		oMR539	ARKd Sequencing 3' Rv	CCAGGAAGGCAATATTTCATTGC
		oMR540	ARKc Sequencing 5' Fw	AGAGAAGATTTGGCCACTCAATG
		oMR541	ARKc Sequencing 3' Rv	CTGCTGTGTTAAATTAGGCTCG
		oMR542	ARKb Sequencing 5' Fw	CTAGCGGTGGTTCCCTTGTGTG
		oMR543	ARKb Sequencing 3' Rv	CATAGCGACGTAGACTTGCGTG
		oMR544	ARKa Sequencing 5' Fw	GGATTTCACTTGATGTTTGTTTCCTG
		oMR545	ARKa Sequencing 3' Rv	CAAATTTCATACTAGGTGGCTGTTCG

### Sheet: Supplemental Table 7 gPCR
	Supplemental Table 7. Primers used for genotyping PCR.
	Line #	Primer name		Primer sequence
	1028	a	oMR1437	CTCCTACAAATGCCATCATTGCG
		b	oMR854	TTACTTGTACAGCTCGTCCATGCCG
	1049	a	oMR1437	CTCCTACAAATGCCATCATTGCG
		b	oMR854	TTACTTGTACAGCTCGTCCATGCCG
	1062	a	oMR1334	TCTAGAGCAAGGCCTTCACATTTTGATG
		b	oMR898	tcccggcgcgccCTTGTATAACTCATCCATGCCCATC
	1064	a	oMR1334	TCTAGAGCAAGGCCTTCACATTTTGATG
		b	oMR898	tcccggcgcgccCTTGTATAACTCATCCATGCCCATC
	1066	a	oMR1334	TCTAGAGCAAGGCCTTCACATTTTGATG
		b	oMR898	tcccggcgcgccCTTGTATAACTCATCCATGCCCATC
	1067	a	oMR628	ATGGCATTTGCTCAGGCGCAC
		b	oMR1084	TGCACCTGATAGCCTGATCCGTC
	1074	a	oMR1334	TCTAGAGCAAGGCCTTCACATTTTGATG
		b	oMR898	tcccggcgcgccCTTGTATAACTCATCCATGCCCATC
	1090	a	oMR914	TGGCTGTGAAGTGTTAGGTGGGTAGG
		b	oMR918	TGTTGGGATACCCGAATAGGATCCCC
		c	oMR1395	CTTCAGCGCAAATGTAGTGGTCGATG
		d	oMR916	CGGAAAACACAACAGATGGTGCATAAG
	1091	a	oMR914	TGGCTGTGAAGTGTTAGGTGGGTAGG
		b	oMR918	TGTTGGGATACCCGAATAGGATCCCC
		c	oMR1395	CTTCAGCGCAAATGTAGTGGTCGATG
		d	oMR916	CGGAAAACACAACAGATGGTGCATAAG
	1101	a	oMR1334	TCTAGAGCAAGGCCTTCACATTTTGATG
		b	oMR898	tcccggcgcgccCTTGTATAACTCATCCATGCCCATC
	1105	a	oMR1067	ACATGTGGTGAAGGCACACAC
		b	oMR1084	TGCACCTGATAGCCTGATCCGTC
		c	oMR902	CCCTATCCCGATGGTATGTCTCC
		d	oMR1066	TTGCCCTGCTGTGTCCCAAATC
	1106	a	oMR1056	ACGATGCTGAAGACCCACAAAC
		b	oMR799	GTGGCTAAGGTAATGGTGTAGAGCG
		c	oMR642	GCGAACTTCGCAAAGTGTGAG
		d	oMR1398	CCAAGTAACTTACAAACTAAAATCCCTTC
	1114	a	oMR1093	GATCGTAGCGTTGTCATGTCGG
		b	oMR1400	CCTCAGTCTAGTACCTAGACCACAGTGC
		c	oMR1399	GGAATCATGAAAGACCTAGTGGCTGACG
		d	oMR1094	CCTTGCAAATTAAATTGATTAGGCTTACAG
	1117	a	oMR1425	AATTAATTTTCAGAATGGTAGAACTTGCC
		b	oMR1430	CTTGACGGTGACCAGTCGTGAACC
		c	oMR1431	CGCATTGATGATGTCCTGTATGCG
		d	oMR1423	GGTTACTTTCTTCTCTTTGAAAACATGC
	1120	a	oMR1093	GATCGTAGCGTTGTCATGTCGG
		b	oMR1400	CCTCAGTCTAGTACCTAGACCACAGTGC
		c	oMR1399	GGAATCATGAAAGACCTAGTGGCTGACG
		d	oMR1094	CCTTGCAAATTAAATTGATTAGGCTTACAG
	1123	a	oMR1425	AATTAATTTTCAGAATGGTAGAACTTGCC
		b	oMR1430	CTTGACGGTGACCAGTCGTGAACC
		c	oMR1431	CGCATTGATGATGTCCTGTATGCG
		d	oMR1423	GGTTACTTTCTTCTCTTTGAAAACATGC
	1124	a	oMR1432	CAAGTGGAAAATCTCATTAAGTTCTGCC
		b	oMR1434	GTGTCAGTGAGATTCTTGAGCAGGC
		c	oMR1435	AGAAAATGACGGTCCTCCATCTGC
		d	oMR1433	TGCCTATATTGCCCATCCTAAGTACCC
	1126	a	oMR1432	CAAGTGGAAAATCTCATTAAGTTCTGCC
		b	oMR1434	GTGTCAGTGAGATTCTTGAGCAGGC
		c	oMR1435	AGAAAATGACGGTCCTCCATCTGC
		d	oMR1433	TGCCTATATTGCCCATCCTAAGTACCC
	1131	a	oMR1067	ACATGTGGTGAAGGCACACAC
		b	oMR1084	TGCACCTGATAGCCTGATCCGTC
		c	oMR902	CCCTATCCCGATGGTATGTCTCC
		d	oMR1066	TTGCCCTGCTGTGTCCCAAATC
	1138	a	oMR1334	TCTAGAGCAAGGCCTTCACATTTTGATG
		b	oMR898	tcccggcgcgccCTTGTATAACTCATCCATGCCCATC
	1155	a	oMR1334	TCTAGAGCAAGGCCTTCACATTTTGATG
		b	oMR898	tcccggcgcgccCTTGTATAACTCATCCATGCCCATC
	1158	a	oMR39	CCGCTACGAGAAGCGTGTGATTTATAC
		b	oMR702	tccacctccctcacacttTGCGAAGTTCGCAATTCCTCG
	1159	a	oMR39	CCGCTACGAGAAGCGTGTGATTTATAC
		b	oMR1084	TGCACCTGATAGCCTGATCCGTC
	1170	a	oMR1093	GATCGTAGCGTTGTCATGTCGG
		b	oMR1400	CCTCAGTCTAGTACCTAGACCACAGTGC
		c	oMR1399	GGAATCATGAAAGACCTAGTGGCTGACG
		d	oMR1094	CCTTGCAAATTAAATTGATTAGGCTTACAG
	1171	a	oMR1083	GCTATTTTTGGTGGTAGCATGGCTCG
		b	oMR1401	CGGGAGATGGGTTTCATATTGTGC
		c	oMR1082	ACAGGGTATGTTCATAACCAGGGC
		d	oMR1085	GTTTAGTGGCTTTGGAATTGCGG
	1172	a	oMR1093	GATCGTAGCGTTGTCATGTCGG
		b	oMR1400	CCTCAGTCTAGTACCTAGACCACAGTGC
		c	oMR1399	GGAATCATGAAAGACCTAGTGGCTGACG
		d	oMR1094	CCTTGCAAATTAAATTGATTAGGCTTACAG
	1173	a	oMR1083	GCTATTTTTGGTGGTAGCATGGCTCG
		b	oMR1401	CGGGAGATGGGTTTCATATTGTGC
		c	oMR1082	ACAGGGTATGTTCATAACCAGGGC
		d	oMR1085	GTTTAGTGGCTTTGGAATTGCGG
	1213	a	oMR39	CCGCTACGAGAAGCGTGTGATTTATAC
		b	oMR702	tccacctccctcacacttTGCGAAGTTCGCAATTCCTCG
	1214	a	oMR39	CCGCTACGAGAAGCGTGTGATTTATAC
		b	oMR702	tccacctccctcacacttTGCGAAGTTCGCAATTCCTCG
	1216	a	oMR39	CCGCTACGAGAAGCGTGTGATTTATAC
		b	oMR702	tccacctccctcacacttTGCGAAGTTCGCAATTCCTCG
	1250	a	oMR1008	tctagagcaaggcctGATCTCGCGCAGACTAGTGCGG
		b	oMR898	tcccggcgcgccCTTGTATAACTCATCCATGCCCATC
	1252	a	oMR1334	TCTAGAGCAAGGCCTTCACATTTTGATG
		b	oMR898	tcccggcgcgccCTTGTATAACTCATCCATGCCCATC
	1373	a	oMR39	CCGCTACGAGAAGCGTGTGATTTATAC
		b	oMR702	tccacctccctcacacttTGCGAAGTTCGCAATTCCTCG
	1374	a	oMR39	CCGCTACGAGAAGCGTGTGATTTATAC
		b	oMR702	tccacctccctcacacttTGCGAAGTTCGCAATTCCTCG
	1381	a	oMR1380	GAGAGCGAAAGAGAGGGAGAG
		b	oMR1084	TGCACCTGATAGCCTGATCCGTC
		c	oMR902	CCCTATCCCGATGGTATGTCTCC
		d	oMR1381	GGAAATGTCTTGTCAATGTTGCC
	1383	a	oMR1334	TCTAGAGCAAGGCCTTCACATTTTGATG
		b	oMR629	acttccacctgatccATAGACTAAATGAAGGCGCCTCAATTC
	1387	a	oMR1404	ccgcatgGACTACAAAAGTCTTTGCCG
		b	oMR639	GGAGTTGAAGATTCAGAAGGA
		c	oMR640	GAAAGTGAACGCCAGAAACTC
		d	oMR799	GTGGCTAAGGTAATGGTGTAGAGCG
		e	oMR1398	CCAAGTAACTTACAAACTAAAATCCCTTC
	1399	a	oMR621	aggtcgacggtatcgTCCGGTGGAGAACAAAAGGCCCG
		b	oMR794	aaacAGTGAAGGCGTCTCAGCTCT
		c	oMR375	TAAGCCGGTTGTCGAGGTAGGTG
		d	oMR1211	CTTGCTGAGAAAGCCACTTGGG
	1403	a	oMR1380	GAGAGCGAAAGAGAGGGAGAG
		b	oMR1084	TGCACCTGATAGCCTGATCCGTC
		c	oMR902	CCCTATCCCGATGGTATGTCTCC
		d	oMR1381	GGAAATGTCTTGTCAATGTTGCC
